# Nested admixture during and after the Trans-Atlantic Slave Trade on the island of São Tomé

**DOI:** 10.1101/2024.10.21.619344

**Authors:** Marta Ciccarella, Romain Laurent, Zachary A. Szpiech, Etienne Patin, Françoise Dessarps-Freichey, José Utgé, Laure Lémée, Armando Semo, Jorge Rocha, Paul Verdu

## Abstract

Human admixture history is rarely a simple process in which distinct populations, previously isolated for a long time, come into contact once to form an admixed population. In this study, we aim to reconstruct the complex admixture histories of the population of São Tomé, an island in the Gulf of Guinea that was the site of the first slave-based plantation economy, and experienced successive waves of forced and deliberate migration from Africa. We examined 2.5 million SNPs newly genotyped in 96 São Toméans and found that geography alone cannot explain the observed patterns of genetic differentiation within the island. We defined five genetic groups in São Tomé based on the hypothesis that individuals sharing the most haplotypes are more likely to share similar genetic histories. Using Identical-by-Descent and different local ancestry inference methods, we inferred shared ancestries between 70 African and European populations and each São Toméan genetic group. We identified admixture events between admixed groups that were previously isolated on the island, showing how recently admixed populations can be themselves the sources of other admixture events. This study demonstrates how complex admixture and isolation histories during and after the Transatlantic Slave-Trade shaped extant individual genetic patterns at a local scale in Africa.
