## Supplementary Tables for "Nested admixture during and after the Trans-Atlantic Slave Trade on the island of São Tomé"

### Sheet: S1 Table
S1 Table. Genotyping details for the São Toméan and Cabo Verdean sample batches
Batch Code	Sampling place	Genotyping Year	Illumina Manifest	Number of Samples*	Number of Markers**
CV1	Cabo Verde	2010-2011	HumanOmni2.5-8v1_C	48	2372616
CV2	Cabo Verde	2014	HumanOmni2-5Exome-8-v1-0-B	42	2565665
CV3	Cabo Verde	2016-2017	InfiniumOmni2-5-8-v1-3_A1	128	2369989
CV4	Cabo Verde	2018	InfiniumOmni2-5-8v1-4_A1	80	2381001
ST1	São Tomé e Príncipe	2020	HumanOmni2.5-8v1_C	111	2379172
* including duplicated samples
** including markers on sex-chromosomes and mitochondrial DNA

### Sheet: S2 Table
S2 Table. Overview of the Genotyping Quality Control (QC) Pipeline across four phases
Phase 1) Genotype calling		Number of Samples
	CV	298	including 48 duplicated individuals to remove
	STP	111	11 replicas in ST1
	CV1		CV2		CV3		CV4		ST1
	Number of Markers	Number of Samples	Number of Markers	Number of Samples	Number of Markers	Number of Samples	Number of Markers	Number of Samples	Number of Markers	Number of Samples
Raw data loaded in GenomeStudio	2379855	48	2567845	42	2372784	128	2382209	80	2380364	111
Removing markers with ambiguous positions	-7239		-2180		-2795		-1208		-1192
Removing markers on sex-chromosomes and mtDNA	-58442		-60994		-58087		-58566		-57595
Autosomal dataset before GQC	2314174	48	2504671	42	2311902	128	2322435	80	2321577	111
Updating SNP statistics
Removing markers call rate < 90%	-6738		-5042		-2687		-1166		-1162
Recalculating sample statistics
Removing samples call rate <95%				-1		-1				-1
Clustering non-zeroed SNPs and update statistics
Removing markers call rate < 95%	-8654		-14349		-4619		-4493		-10366
Removing markers cluster sep. <0.2	-2		-55		-218		-74		-118
Removing symmetric A/T and G/C markers	-73001		-97389		-71826		-73133		-72333
Removing markers with duplicated positions	-3141		-37499		-6911		-6987		-6991
Autosomal dataset after GQC Phase 1)	2222638	48	2350338	41	2225646	127	2236454	80	2230107	110
Phase 2) Batch merging		Number of Samples
	CV	306	including 48 duplicated individuals to remove
	STP	110	11 replicas in ST1
	Number of Markers	Number of Samples
Autosomal markers with the same rsID among batches	2111666	406
Removing markers that differ among replicated samples	-6878
Removing duplicated samples		-48
Removing markers without position in dbSNP	-491
Autosomal dataset after GQC Phase 2)	2104297	358
Phase 3) Genetic relatedness		Number of Samples
	CV	259	including 26 related individuals to remove
	STP	99	including 2 related individuals to remove
	Number of Markers	Number of Samples
Removing related individuals up to 2nd degree		-28
Autosomal dataset after GQC Phase 3)	2104297	330
Phase 4) Population genetics QC		Number of Samples
	CV	253	unrelated individuals
	STP	97	unrelated individuals
	Number of Markers	Number of Samples
Removing markers with >10% missing data
Removing markers in HW disequilibrium (p-value < 2.63 × 10 −8 )	-149
Autosomal dataset after GQC Phase 4)	2104148	330

### Sheet: S3 Table
S3 Table. Population datasets used in the study
Dataset	Continent	State	Region	Population	SizePopulation	ColorRegion	PchPopulation
This study	AFR	CaboVerde	CVSTP	CV_Santiago	59	#000000	1
This study	AFR	CaboVerde	CVSTP	CV_SaoVicente	37	#000007	1
This study	AFR	CaboVerde	CVSTP	CV_SantoAntao	30	#000008	1
This study	AFR	CaboVerde	CVSTP	CV_Fogo	26	#000002	1
This study	AFR	CaboVerde	CVSTP	CV_SaoNicolau	25	#000006	1
This study	AFR	CaboVerde	CVSTP	CV_BoaVista	17	#000004	1
This study	AFR	CaboVerde	CVSTP	CV_Brava	12	#000001	1
This study	AFR	CaboVerde	CVSTP	CV_Maio	10	#000003	1
This study	AFR	CaboVerde	CVSTP	CV_Sal	9	#000005	1
This study	AFR	CaboVerde	CVSTP	NA	1	#7C7C7C	1
This study	AFR	SaoTomePrincipe	CVSTP	STP_SaoTome	96	#000000	2
This study	AFR	SaoTomePrincipe	CVSTP	STP_Principe	2	#000000	2
This study	AFR	Portugal	Europe	Portugal	1	#526A83	2
This study	AFR	Brazil	SouthAmerica	Brazil	1	#625377	2
This study	AFR	Angola	SouthWestCentralAfrica	Angola	3	#D9AF6B	3
This study	AFR	Gabon	WestCentralAfrica	Gabon	1	#9C9C5E	11
Semo et al. 2020	AFR	Mozambique	SouthEastAfrica	Sena	18	#88CCEE	11
Semo et al. 2020	AFR	Mozambique	SouthEastAfrica	Yao	17	#88CCEE	5
Semo et al. 2020	AFR	Mozambique	SouthEastAfrica	Makhuwa	16	#88CCEE	4
Semo et al. 2020	AFR	Mozambique	SouthEastAfrica	Bitonga	15	#88CCEE	13
Semo et al. 2020	AFR	Mozambique	SouthEastAfrica	Nyanja	14	#88CCEE	12
Semo et al. 2020	AFR	Mozambique	SouthEastAfrica	Manyika	13	#88CCEE	1
Semo et al. 2020	AFR	Mozambique	SouthEastAfrica	Ndau	13	#88CCEE	2
Semo et al. 2020	AFR	Mozambique	SouthEastAfrica	Changana	8	#88CCEE	9
Semo et al. 2020	AFR	Mozambique	SouthEastAfrica	Chopi	8	#88CCEE	7
Semo et al. 2020	AFR	Mozambique	SouthEastAfrica	Mwani	5	#88CCEE	10
Semo et al. 2020	AFR	Mozambique	SouthEastAfrica	Tswa	5	#88CCEE	3
Semo et al. 2020	AFR	Mozambique	SouthEastAfrica	Ronga	3	#88CCEE	8
Semo et al. 2020	AFR	Angola	SouthWestCentralAfrica	Umbundu	16	#D9AF6B	1
Semo et al. 2020	AFR	Angola	SouthWestCentralAfrica	Nyaneka	10	#D9AF6B	5
Semo et al. 2020	AFR	Angola	SouthWestCentralAfrica	Ganguela	6	#D9AF6B	2
Patin et al. 2017	AFR	CAR	CentralAfrica	Biaka	15	#855C75	1
Patin et al. 2017	AFR	DRC	CentralAfrica	Mbuti	13	#855C75	2
Patin et al. 2017	AFR	IvoryCoast	CentralWesternAfrica	Ahizi	18	#467378	3
Patin et al. 2017	AFR	IvoryCoast	CentralWesternAfrica	Yacouba	17	#467378	2
Patin et al. 2017	AFR	Rwanda	EastAfrica	Twa	2	#661100	4
Patin et al. 2017	AFR	Benin	EastWesternAfrica	Bariba	20	#8C785D	1
Patin et al. 2017	AFR	Benin	EastWesternAfrica	Yoruba	20	#8C785D	5
Patin et al. 2017	AFR	Benin	EastWesternAfrica	Fon	12	#8C785D	2
Patin et al. 2017	AFR	Angola	SouthWestCentralAfrica	Kimbundu	17	#D9AF6B	7
Patin et al. 2017	AFR	Angola	SouthWestCentralAfrica	Ovimbundu	16	#D9AF6B	4
Patin et al. 2017	AFR	Angola	SouthWestCentralAfrica	Kongo	11	#D9AF6B	6
Patin et al. 2017	AFR	Cameroon	WestCentralAfrica	Yaounde	39	#9C9C5E	16
Patin et al. 2017	AFR	Cameroon	WestCentralAfrica	Badwee	38	#9C9C5E	23
Patin et al. 2017	AFR	Cameroon	WestCentralAfrica	Bezan	20	#9C9C5E	10
Patin et al. 2017	AFR	Gabon	WestCentralAfrica	Baka	98	#9C9C5E	17
Patin et al. 2017	AFR	Gabon	WestCentralAfrica	Fang	61	#9C9C5E	6
Patin et al. 2017	AFR	Gabon	WestCentralAfrica	Nzebi	61	#9C9C5E	24
Patin et al. 2017	AFR	Gabon	WestCentralAfrica	Tsogo	60	#9C9C5E	5
Patin et al. 2017	AFR	Gabon	WestCentralAfrica	Bapunu	51	#9C9C5E	7
Patin et al. 2017	AFR	Gabon	WestCentralAfrica	Shake	47	#9C9C5E	25
Patin et al. 2017	AFR	Gabon	WestCentralAfrica	Bakota	46	#9C9C5E	26
Patin et al. 2017	AFR	Gabon	WestCentralAfrica	Galoa	46	#9C9C5E	14
Patin et al. 2017	AFR	Gabon	WestCentralAfrica	Obamba	45	#9C9C5E	9
Patin et al. 2017	AFR	Gabon	WestCentralAfrica	Bateke	41	#9C9C5E	8
Patin et al. 2017	AFR	Gabon	WestCentralAfrica	Eshira	40	#9C9C5E	22
Patin et al. 2017	AFR	Gabon	WestCentralAfrica	Duma	39	#9C9C5E	4
Patin et al. 2017	AFR	Gabon	WestCentralAfrica	Makina	39	#9C9C5E	12
Patin et al. 2017	AFR	Gabon	WestCentralAfrica	Benga	38	#9C9C5E	21
Patin et al. 2017	AFR	Gabon	WestCentralAfrica	Akele	37	#9C9C5E	3
Patin et al. 2017	AFR	Gabon	WestCentralAfrica	Ndumu	37	#9C9C5E	18
Patin et al. 2017	AFR	Gabon	WestCentralAfrica	BabongoE	27	#9C9C5E	2
Patin et al. 2017	AFR	Gabon	WestCentralAfrica	Eviya	22	#9C9C5E	1
Patin et al. 2017	AFR	Gabon	WestCentralAfrica	Bakoya	20	#9C9C5E	15
Patin et al. 2017	AFR	Gabon	WestCentralAfrica	Orungu	19	#9C9C5E	19
Patin et al. 2017	AFR	Gabon	WestCentralAfrica	Okande	7	#9C9C5E	13
Patin et al. 2017	AFR	Gabon	WestCentralAfrica	Bekwil	5	#9C9C5E	20
African Genome Variation Project	AFR	Ethiopia	EastAfrica	Ethiopia	107	#661100	3
African Genome Variation Project	AFR	Kenya	EastAfrica	Kalenjin	100	#661100	6
African Genome Variation Project	AFR	Kenya	EastAfrica	Kikuyu	99	#661100	2
African Genome Variation Project	AFR	Uganda	EastAfrica	Baganda	99	#661100	5
African Genome Variation Project	AFR	Uganda	EastAfrica	Banyarwanda	96	#661100	8
African Genome Variation Project	AFR	Uganda	EastAfrica	Barundi	93	#661100	1
African Genome Variation Project	AFR	Ghana	EastWesternAfrica	Ga-Adangbe	100	#8C785D	3
African Genome Variation Project	AFR	Nigeria	EastWesternAfrica	Igbo	99	#8C785D	7
African Genome Variation Project	AFR	SouthAfrica	SouthAfrica	Zulu	100	#7C7C7C	2
African Genome Variation Project	AFR	SouthAfrica	SouthAfrica	Sotho	86	#7C7C7C	1
African Genome Variation Project	AFR	Gambia	WestWesternAfrica	Mandinka	87	#AF6458	2
African Genome Variation Project	AFR	Gambia	WestWesternAfrica	Jola	79	#AF6458	1
African Genome Variation Project	AFR	Gambia	WestWesternAfrica	Wolof	78	#AF6458	5
African Genome Variation Project	AFR	Gambia	WestWesternAfrica	Fula	74	#AF6458	3
1000 Genome Project Phase 3	AMR	ACB	Carribean	ACB	95	#736F4C	2
1000 Genome Project Phase 3	AMR	PUR	Carribean	PUR	104	#736F4C	1
1000 Genome Project Phase 3	AFR	SierraLeone	CentralWesternAfrica	MSL	85	#467378	1
1000 Genome Project Phase 3	AFR	LWK	EastAfrica	LWK	97	#661100	7
1000 Genome Project Phase 3	EAS	CDincluded	EastAsia	CDX	93	#A06177	1
1000 Genome Project Phase 3	EAS	CHB	EastAsia	CHB	103	#A06177	3
1000 Genome Project Phase 3	EAS	CHS	EastAsia	CHS	104	#A06177	5
1000 Genome Project Phase 3	EAS	JPT	EastAsia	JPT	104	#A06177	2
1000 Genome Project Phase 3	EAS	KHV	EastAsia	KHV	99	#A06177	4
1000 Genome Project Phase 3	AFR	ESN	EastWesternAfrica	ESN	98	#8C785D	6
1000 Genome Project Phase 3	AFR	YRI	EastWesternAfrica	YRI	108	#8C785D	4
1000 Genome Project Phase 3	EUR	FIN	Europe	FIN	99	#526A83	1
1000 Genome Project Phase 3	EUR	GBR	Europe	GBR	90	#526A83	5
1000 Genome Project Phase 3	EUR	IBS	Europe	IBS	107	#526A83	4
1000 Genome Project Phase 3	EUR	TSI	Europe	TSI	107	#526A83	3
1000 Genome Project Phase 3	AMR	CLM	SouthAmerica	CLM	94	#625377	1
1000 Genome Project Phase 3	AMR	PEL	SouthAmerica	PEL	85	#625377	3
1000 Genome Project Phase 3	SAS	BEB	SouthAsia	BEB	86	#68855C	2
1000 Genome Project Phase 3	SAS	GIH	SouthAsia	GIH	100	#68855C	4
1000 Genome Project Phase 3	SAS	ITU	SouthAsia	ITU	102	#68855C	3
1000 Genome Project Phase 3	SAS	PJL	SouthAsia	PJL	95	#68855C	1
1000 Genome Project Phase 3	SAS	STU	SouthAsia	STU	99	#68855C	5
1000 Genome Project Phase 3	AMR	ASW	USA	ASW	55	#332288	3
1000 Genome Project Phase 3	EUR	CEU	USA	CEU	99	#332288	1
1000 Genome Project Phase 3	AMR	MXL	USA	MXL	64	#332288	2
1000 Genome Project Phase 3	AFR	GWD	WestWesternAfrica	GWD	113	#AF6458	4

### Sheet: S4 Table
S4 Table. Population datasets included in the Working Dataset
Dataset	Continent	State	Region	Population	SizePopulation	ColorRegion	PchPopulation
This study	AFR	CaboVerde	CVSTP	CV_Santiago	59	#000000	1
This study	AFR	CaboVerde	CVSTP	CV_SaoVicente	37	#000007	1
This study	AFR	CaboVerde	CVSTP	CV_SantoAntao	30	#000008	1
This study	AFR	CaboVerde	CVSTP	CV_Fogo	26	#000002	1
This study	AFR	CaboVerde	CVSTP	CV_SaoNicolau	25	#000006	1
This study	AFR	CaboVerde	CVSTP	CV_BoaVista	17	#000004	1
This study	AFR	CaboVerde	CVSTP	CV_Brava	12	#000001	1
This study	AFR	CaboVerde	CVSTP	CV_Maio	10	#000003	1
This study	AFR	CaboVerde	CVSTP	CV_Sal	9	#000005	1
This study	AFR	SaoTomePrincipe	CVSTP	STP_SaoTome	96	#000000	2
This study	AFR	SaoTomePrincipe	CVSTP	STP_Principe	2	#000000	2
Semo et al. 2020	AFR	Mozambique	SouthEastAfrica	Sena	18	#88CCEE	11
Semo et al. 2020	AFR	Mozambique	SouthEastAfrica	Yao	17	#88CCEE	5
Semo et al. 2020	AFR	Mozambique	SouthEastAfrica	Makhuwa	16	#88CCEE	4
Semo et al. 2020	AFR	Mozambique	SouthEastAfrica	Bitonga	15	#88CCEE	13
Semo et al. 2020	AFR	Mozambique	SouthEastAfrica	Nyanja	14	#88CCEE	12
Semo et al. 2020	AFR	Mozambique	SouthEastAfrica	Manyika	13	#88CCEE	1
Semo et al. 2020	AFR	Mozambique	SouthEastAfrica	Ndau	13	#88CCEE	2
Semo et al. 2020	AFR	Mozambique	SouthEastAfrica	Changana	8	#88CCEE	9
Semo et al. 2020	AFR	Mozambique	SouthEastAfrica	Chopi	8	#88CCEE	7
Semo et al. 2020	AFR	Angola	SouthWestCentralAfrica	Umbundu	16	#D9AF6B	1
Semo et al. 2020	AFR	Angola	SouthWestCentralAfrica	Nyaneka	10	#D9AF6B	5
Semo et al. 2020	AFR	Angola	SouthWestCentralAfrica	Ganguela	6	#D9AF6B	2
Patin et al. 2017	AFR	IvoryCoast	CentralWesternAfrica	Ahizi	18	#467378	3
Patin et al. 2017	AFR	IvoryCoast	CentralWesternAfrica	Yacouba	17	#467378	2
Patin et al. 2017	AFR	Benin	EastWesternAfrica	Bariba	20	#8C785D	1
Patin et al. 2017	AFR	Benin	EastWesternAfrica	Yoruba	20	#8C785D	5
Patin et al. 2017	AFR	Benin	EastWesternAfrica	Fon	12	#8C785D	2
Patin et al. 2017	AFR	Angola	SouthWestCentralAfrica	Kimbundu	17	#D9AF6B	7
Patin et al. 2017	AFR	Angola	SouthWestCentralAfrica	Ovimbundu	16	#D9AF6B	4
Patin et al. 2017	AFR	Angola	SouthWestCentralAfrica	Kongo	11	#D9AF6B	6
Patin et al. 2017	AFR	Cameroon	WestCentralAfrica	Badwee	20	#9C9C5E	23
Patin et al. 2017	AFR	Cameroon	WestCentralAfrica	Yaounde	20	#9C9C5E	16
Patin et al. 2017	AFR	Gabon	WestCentralAfrica	Akele	20	#9C9C5E	3
Patin et al. 2017	AFR	Gabon	WestCentralAfrica	Bakota	20	#9C9C5E	26
Patin et al. 2017	AFR	Gabon	WestCentralAfrica	Bapunu	20	#9C9C5E	7
Patin et al. 2017	AFR	Gabon	WestCentralAfrica	Bateke	20	#9C9C5E	8
Patin et al. 2017	AFR	Gabon	WestCentralAfrica	Benga	20	#9C9C5E	21
Patin et al. 2017	AFR	Gabon	WestCentralAfrica	Duma	20	#9C9C5E	4
Patin et al. 2017	AFR	Gabon	WestCentralAfrica	Eshira	20	#9C9C5E	22
Patin et al. 2017	AFR	Gabon	WestCentralAfrica	Eviya	20	#9C9C5E	1
Patin et al. 2017	AFR	Gabon	WestCentralAfrica	Fang	20	#9C9C5E	6
Patin et al. 2017	AFR	Gabon	WestCentralAfrica	Galoa	20	#9C9C5E	14
Patin et al. 2017	AFR	Gabon	WestCentralAfrica	Makina	20	#9C9C5E	12
Patin et al. 2017	AFR	Gabon	WestCentralAfrica	Ndumu	20	#9C9C5E	18
Patin et al. 2017	AFR	Gabon	WestCentralAfrica	Nzebi	20	#9C9C5E	24
Patin et al. 2017	AFR	Gabon	WestCentralAfrica	Obamba	20	#9C9C5E	9
Patin et al. 2017	AFR	Gabon	WestCentralAfrica	Shake	20	#9C9C5E	25
Patin et al. 2017	AFR	Gabon	WestCentralAfrica	Tsogo	20	#9C9C5E	5
Patin et al. 2017	AFR	Gabon	WestCentralAfrica	Orungu	19	#9C9C5E	19
Patin et al. 2017	AFR	Gabon	WestCentralAfrica	Okande	7	#9C9C5E	13
African Genome Variation Project	AFR	Ghana	EastWesternAfrica	Ga-Adangbe	20	#8C785D	3
African Genome Variation Project	AFR	Nigeria	EastWesternAfrica	Igbo	20	#8C785D	7
African Genome Variation Project	AFR	SouthAfrica	SouthAfrica	Sotho	20	#7C7C7C	1
African Genome Variation Project	AFR	SouthAfrica	SouthAfrica	Zulu	20	#7C7C7C	2
African Genome Variation Project	AFR	Gambia	WestWesternAfrica	Fula	20	#AF6458	3
African Genome Variation Project	AFR	Gambia	WestWesternAfrica	Jola	20	#AF6458	1
African Genome Variation Project	AFR	Gambia	WestWesternAfrica	Mandinka	20	#AF6458	2
African Genome Variation Project	AFR	Gambia	WestWesternAfrica	Wolof	20	#AF6458	5
1000 Genome Project Phase 3	AMR	Barbados	Carribean	ACB	20	#736F4C	2
1000 Genome Project Phase 3	AFR	SierraLeone	CentralWesternAfrica	MSL	20	#467378	1
1000 Genome Project Phase 3	AFR	Nigeria	EastWesternAfrica	ESN	20	#8C785D	6
1000 Genome Project Phase 3	AFR	Nigeria	EastWesternAfrica	YRI	20	#8C785D	4
1000 Genome Project Phase 3	EUR	Finland	Europe	FIN	20	#526A83	1
1000 Genome Project Phase 3	EUR	England	Europe	GBR	20	#526A83	5
1000 Genome Project Phase 3	EUR	Spain	Europe	IBS	20	#526A83	4
1000 Genome Project Phase 3	EUR	Italy	Europe	TSI	20	#526A83	3
1000 Genome Project Phase 3	AMR	SouthWestUSA	USA	ASW	20	#332288	3
1000 Genome Project Phase 3	EUR	Utah	USA	CEU	20	#332288	1
1000 Genome Project Phase 3	AFR	Gambia	WestWesternAfrica	GWD	20	#AF6458	4
